# DNA methylation in *Verticillium dahliae* requires only one of three putative DNA methyltransferases, yet is dispensable for growth, development and virulence

**DOI:** 10.1101/2020.08.26.268789

**Authors:** H. Martin Kramer, David E. Cook, Grardy C.M. van den Berg, Michael F. Seidl, Bart P.H.J. Thomma

**Affiliations:** Laboratory of Phytopathology, Wageningen University and Research, Droevendaalsesteeg 1, 6708 PB Wageningen, the Netherlands; Department of Plant Pathology, Kansas State University, 1712 Claflin Road, Manhattan, Kansas 66506, USA; Theoretical Biology & Bioinformatics, Department of Biology, Utrecht University, Utrecht, The Netherlands; University of Cologne, Institute for Plant Sciences, Cluster of Excellence on Plant Sciences (CEPLAS), 50674 Cologne, Germany

## Abstract

DNA methylation is an important epigenetic control mechanism that in many fungi is restricted to genomic regions containing transposons. Two DNA methyltransferases, Dim2 and Dnmt5, are known to perform methylation at cytosines in fungi. While most ascomycete fungi encode both Dim2 and Dnmt5, only few functional studies have been performed in species containing both. In this study, we report functional analysis of both *Dim2* and *Dnmt5* in the plant pathogenic fungus *Verticillium dahliae*. Our results show that Dim2, but not Dnmt5 or the putative sexual-cycle related DNA methyltransferase Rid, is responsible for nearly all DNA methylation. Single or double DNA methyltransferase mutants did not show altered development, virulence, or transcription of genes or transposons. In contrast, *Hp1* and *Dim5* mutants that are impacted in chromatin-associated processes upstream of DNA methylation are severely affected in development and virulence and display extensive transcriptional reprogramming in specific hypervariable genomic regions (so-called lineage-specific (LS) regions) that contain genes associated with host colonization. As these LS regions are largely devoid of DNA methylation and of Hp1- and Dim5-associated heterochromatin, the differential transcription is likely caused by pleiotropic effects rather than by differential DNA methylation. Overall, our study suggests that Dim2 is the main DNA methyltransferase in *V. dahliae* and, in conjunction with work on other fungi, is likely the main active DNMT in ascomycetes, irrespective of *Dnmt5* presence. We speculate that Dnmt5 acts under specific, presently enigmatic, conditions or, alternatively, acts in DNA-associated processes other than DNA methylation.
