## Supplemental Tables for "DNA methylation in *Verticillium dahliae* requires only one of three putative DNA methyltransferases, yet is dispensable for growth, development and virulence"

### Sheet: TableS1_KnockoutVector
Table S1. Primers used to generate homologous recombination knockout vectors in V. dahliae
Name	Sequence (5'-3')
DIM2.ko-LB_F	GGTCTTAAUACTACTCGGAGCTGACGGATT
DIM2.ko-LB_R	GGCATTAAUTTGTGACTGTCAGATTGCGGATA
DIM2.ko-RB_F	GGACTTAAUCGCGTTGCATAGCACTTTGATA
DIM2.ko-RB_R	GGGTTTAAUGAAACCAGCAAGGCAAGAGAGA
DIM5.ko-LB_F	GGTCTTAAUCCAAGCAGGAGTACGAGATGCT
DIM5.ko-LB_R	GGCATTAAUGATCTGCCTCTCATCCCAAGTG
DIM5.ko-RB_F	GGACTTAAUATCAGGTTCATGGGACTTGTGG
DIM5.ko-RB_R	GGGTTTAAUGCGAGGTCGAGCAGAAGACTAT
Rid.KO-LB.F	GGTCTTAAUAGATCTGTTCTGGTTCGCTTGG
Rid.KO-LB.R	GGCATTAAUCAAGGCAAATAAAGCCCACAAAG
Rid.KO-RB.F	GGACTTAAUTTGCAGAACGAAGAGAGGTTCG
Rid.KO-RB.R	GGGTTTAAUATAACGCCTTCACCAGCGTCTT
Dnmt5.LB.KO_F	GGTCTTAAUCGCTGCATCACGAACATCTACG
Dnmt5.LB.KO_R	GGCATTAAUGCCGTGCAAACTGAATGCTCTAT
Dnmt5.RB.KO_F	GGACTTAAUACGAGTGCCGTGAATCCTGATAc
Dnmt5.RB.KO_R	GGGTTTAAUTCGTTGCCGTGACATCAAATACA
Italic sequence at 5' end of each primer corresponds to the necessary sequence for USER cloning

### Sheet: TableS2_ConfirmKO
Table S2. Primers used to confirm homologous recombination knockout vectors in V. dahliae
Name	Sequence (5'-3')
Dim2_ORF.400.F	CAGACTGCTGCATCCCGTTC
Dim2_ORF.400.R	GTTGCCGACCGTCTTCCACT
Dim5_ORF.400.F	CGATCACCATCATCAACGACAT
Dim5_ORF.400.R	GTAGATTTTCTTCCGGCCCTGT
Rid.ORF.380.F	TCGCAGCTTGACTTGGAGTATC
Rid.ORF.380.R	CTCTGGCTGGGGGCTATGAAG
Vd.Dnmt5.ORF_F	CCTTGGCGTTGGTCATTGTAAGA
Vd.Dnmt5.ORF_R	GATATTTCGCACATCGGGGTTAC
Gene specific knockout was confirmed by the attempted amplification of a PCR band using the gene specific forward and reverse primer for an indicated gene. Positive PCR products were confirmed from a wild-type strain.

### Sheet: TableS3_ConfirmSelection
Table S3. Primers used to confirm gene deletion in V. dahliae
Name	Sequence (5'-3')
Dim2ko_Confirm.F	CCAAGATTGCCTTCTCGTCG
Dim5ko_Confirm.F	GCGTCGAGAAGACCAACTACAT
Ridko_Confirm.F	GGCGGTTATAGGTGAGAAACACG
Dnmt5ko_Confirm.F	CAGCTTCTTCAGCAACATGCAACTA
Vector_Reverse	GGAGTCGCATAAGGGAGAGCG
Locus specific integration for a gene was confirmed by the amplification of a PCR band using the forward primer for an indicated gene and the universal reverse primer for the inserted DNA

### Sheet: TableS4_qPCR
Table S4. Primers used for qPCR fungal biomass quantification of V. dahliae infecting tomato
Name	Sequence (5'-3')
Vdahliae_ITS.F	AAAGTTTTAATGGTTCGCTAAGA
Vdahliae_ITS.R	CTTGGTCATTTAGAGGAAGTAA
Slyco_Gap.F	GCTCCCACAACTTAACGGCA
Slyco_Gap.R	TGCTGTCACCAACAAAGTCTGTG
ENTER any information if needed
